# Decoding spatial organization maps and context-specific landscapes of breast cancer and its microenvironment via high-resolution spatial transcriptomic analysis

**DOI:** 10.1101/2023.10.25.563904

**Authors:** Eun Seop Seo, Boram Lee, Inwoo Hwang, Ji-Yeon Kim, Kyeongmee Park, Woong-Yang Park

## Abstract

Single-cell RNA transcriptomics has revealed the intricate heterogeneity of both tumors and their microenvironment. However, a notable limitation is its inability to retain spatial context, a crucial aspect of understanding cell identity and function. In this study, we employed imaging-based single-cell spatial transcriptomics to elucidate the tumor and immunological landscapes of two breast cancer samples. By resolving over 400 000 cells per slide, we demonstrated that transcriptional differences lead to structural disparities within and between tumors. Additionally, we observed that the composition of the tumor microenvironment varies depending on its spatial location. Notably, we detected immune cell gradients transitioning from the tumor periphery to its core regions and from tertiary lymphoid structure to immune inflamed regions, in alignment with the specific function of each cell type. This finding facilitated a more precise classification of the tumor immune microenvironment. This study provides a comprehensive dataset for breast cancer researchers and underscores the significance of spatial context in understanding the multifaceted heterogeneity of cancer and its environment.
