## Supplementary Table 1 for "Decoding spatial organization maps and context-specific landscapes of breast cancer and its microenvironment via high-resolution spatial transcriptomic analysis"

### Sheet: Sheet1
Gene	Ensembl ID	Annotation
ADH1B	ENSG00000196616	Adipocytes
ADIPOQ	ENSG00000181092	Adipocytes
ANKRD29	ENSG00000154065	Adipocytes
CAVIN2	ENSG00000168497	Adipocytes
CLEC14A	ENSG00000176435	Adipocytes
EGFL7	ENSG00000172889	Adipocytes
HOXD8	ENSG00000175879	Adipocytes
HOXD9	ENSG00000128709	Adipocytes
KDR	ENSG00000128052	Adipocytes
LPL	ENSG00000175445	Adipocytes
MMRN2	ENSG00000173269	Adipocytes
NDUFA4L2	ENSG00000185633	Adipocytes
NOSTRIN	ENSG00000163072	Adipocytes
PDCD1LG2	ENSG00000197646	Adipocytes
PDE4A	ENSG00000065989	Adipocytes
RAMP2	ENSG00000131477	Adipocytes
RAPGEF3	ENSG00000079337	Adipocytes
SOX18	ENSG00000203883	Adipocytes
TFAP2A	ENSG00000137203	Adipocytes
TIMP4	ENSG00000157150	Adipocytes
UCP1	ENSG00000109424	Adipocytes
ANKRD28	ENSG00000206560	B cells
APOBEC3A	ENSG00000128383	B cells
BANK1	ENSG00000153064	B cells
C2orf42	ENSG00000115998	B cells
CCPG1	ENSG00000260916	B cells
CD19	ENSG00000177455	B cells
CD27	ENSG00000139193	B cells
CD79A	ENSG00000105369	B cells
CD79B	ENSG00000007312	B cells
CLECL1	ENSG00000184293	B cells
DNAAF1	ENSG00000154099	B cells
DUSP5	ENSG00000138166	B cells
ERN1	ENSG00000178607	B cells
FAM107B	ENSG00000065809	B cells
ITM2C	ENSG00000135916	B cells
LGALSL	ENSG00000119862	B cells
MS4A1	ENSG00000156738	B cells
MZB1	ENSG00000170476	B cells
PELI1	ENSG00000197329	B cells
RAB30	ENSG00000137502	B cells
SEC11C	ENSG00000166562	B cells
SLAMF1	ENSG00000117090	B cells
SLAMF7	ENSG00000026751	B cells
TCL1A	ENSG00000100721	B cells
TRIB1	ENSG00000173334	B cells
VOPP1	ENSG00000154978	B cells
ABCC11	ENSG00000121270	Breast cancer
APOBEC3B	ENSG00000179750	Breast cancer
AR	ENSG00000169083	Breast cancer
CAV1	ENSG00000105974	Breast cancer
CCND1	ENSG00000110092	Breast cancer
CDH1	ENSG00000039068	Breast cancer
CEACAM6	ENSG00000086548	Breast cancer
CENPF	ENSG00000117724	Breast cancer
CXCL12	ENSG00000107562	Breast cancer
EGFR	ENSG00000146648	Breast cancer
ERBB2	ENSG00000141736	Breast cancer
ESR1	ENSG00000091831	Breast cancer
FOXA1	ENSG00000129514	Breast cancer
GATA3	ENSG00000107485	Breast cancer
KIT	ENSG00000157404	Breast cancer
KRT7	ENSG00000135480	Breast cancer
LDHB	ENSG00000111716	Breast cancer
LRRC15	ENSG00000172061	Breast cancer
MDM2	ENSG00000135679	Breast cancer
MKI67	ENSG00000148773	Breast cancer
PCLAF	ENSG00000166803	Breast cancer
PGR	ENSG00000082175	Breast cancer
PTGDS	ENSG00000107317	Breast cancer
RUNX1	ENSG00000159216	Breast cancer
S100A4	ENSG00000196154	Breast cancer
SCD	ENSG00000099194	Breast cancer
SFRP1	ENSG00000104332	Breast cancer
SNAI1	ENSG00000124216	Breast cancer
TACSTD2	ENSG00000184292	Breast cancer
TCF4	ENSG00000196628	Breast cancer
TOP2A	ENSG00000131747	Breast cancer
ZEB1	ENSG00000148516	Breast cancer
ZEB2	ENSG00000169554	Breast cancer
ADAM9	ENSG00000168615	Breast glandular cells
AGR3	ENSG00000173467	Breast glandular cells
ALDH1A3	ENSG00000184254	Breast glandular cells
AQP3	ENSG00000165272	Breast glandular cells
BACE2	ENSG00000182240	Breast glandular cells
C15orf48	ENSG00000166920	Breast glandular cells
C5orf46	ENSG00000178776	Breast glandular cells
CCDC6	ENSG00000108091	Breast glandular cells
CD9	ENSG00000010278	Breast glandular cells
CDC42EP1	ENSG00000128283	Breast glandular cells
CLIC6	ENSG00000159212	Breast glandular cells
CTTN	ENSG00000085733	Breast glandular cells
DAPK3	ENSG00000167657	Breast glandular cells
DMKN	ENSG00000161249	Breast glandular cells
DNTTIP1	ENSG00000101457	Breast glandular cells
DSC2	ENSG00000134755	Breast glandular cells
EIF4EBP1	ENSG00000187840	Breast glandular cells
ENAH	ENSG00000154380	Breast glandular cells
FASN	ENSG00000169710	Breast glandular cells
FLNB	ENSG00000136068	Breast glandular cells
HMGA1	ENSG00000137309	Breast glandular cells
HOOK2	ENSG00000095066	Breast glandular cells
HPX	ENSG00000110169	Breast glandular cells
JUP	ENSG00000173801	Breast glandular cells
KRT23	ENSG00000108244	Breast glandular cells
LYPD3	ENSG00000124466	Breast glandular cells
MLPH	ENSG00000115648	Breast glandular cells
MYO5B	ENSG00000167306	Breast glandular cells
OCIAD2	ENSG00000145247	Breast glandular cells
OPRPN	ENSG00000171199	Breast glandular cells
PIGR	ENSG00000162896	Breast glandular cells
PTRHD1	ENSG00000184924	Breast glandular cells
QARS	ENSG00000172053	Breast glandular cells
S100A14	ENSG00000189334	Breast glandular cells
SCGB2A1	ENSG00000124939	Breast glandular cells
SDC4	ENSG00000124145	Breast glandular cells
SERHL2	ENSG00000183569	Breast glandular cells
SERPINA3	ENSG00000196136	Breast glandular cells
SH3YL1	ENSG00000035115	Breast glandular cells
SLC25A37	ENSG00000147454	Breast glandular cells
SLC5A6	ENSG00000138074	Breast glandular cells
SMS	ENSG00000102172	Breast glandular cells
SQLE	ENSG00000104549	Breast glandular cells
SRPK1	ENSG00000096063	Breast glandular cells
SVIL	ENSG00000197321	Breast glandular cells
TCIM	ENSG00000176907	Breast glandular cells
TMEM147	ENSG00000105677	Breast glandular cells
TOMM7	ENSG00000196683	Breast glandular cells
TPD52	ENSG00000076554	Breast glandular cells
TRAPPC3	ENSG00000054116	Breast glandular cells
USP53	ENSG00000145390	Breast glandular cells
ZNF562	ENSG00000171466	Breast glandular cells
ACTG2	ENSG00000163017	Breast myoepithelial cells
C6orf132	ENSG00000188112	Breast myoepithelial cells
DSP	ENSG00000096696	Breast myoepithelial cells
DST	ENSG00000151914	Breast myoepithelial cells
GLIPR1	ENSG00000139278	Breast myoepithelial cells
KARS	ENSG00000065427	Breast myoepithelial cells
KLF5	ENSG00000102554	Breast myoepithelial cells
KRT5	ENSG00000186081	Breast myoepithelial cells
KRT6B	ENSG00000185479	Breast myoepithelial cells
MYLK	ENSG00000065534	Breast myoepithelial cells
NARS	ENSG00000134440	Breast myoepithelial cells
OXTR	ENSG00000180914	Breast myoepithelial cells
PTN	ENSG00000105894	Breast myoepithelial cells
TRAF4	ENSG00000076604	Breast myoepithelial cells
TUBB2B	ENSG00000137285	Breast myoepithelial cells
ADGRE5	ENSG00000123146	Dendritic cells
CD83	ENSG00000112149	Dendritic cells
CLEC9A	ENSG00000197992	Dendritic cells
FCER1A	ENSG00000179639	Dendritic cells
IL2RG	ENSG00000147168	Dendritic cells
IL3RA	ENSG00000185291	Dendritic cells
ITGAX	ENSG00000140678	Dendritic cells
LILRA4	ENSG00000239961	Dendritic cells
SPIB	ENSG00000269404	Dendritic cells
AKR1C3	ENSG00000196139	Endothelial cells
ANGPT2	ENSG00000091879	Endothelial cells
AQP1	ENSG00000240583	Endothelial cells
CD93	ENSG00000125810	Endothelial cells
ESM1	ENSG00000164283	Endothelial cells
PECAM1	ENSG00000261371	Endothelial cells
SOX17	ENSG00000164736	Endothelial cells
STC1	ENSG00000159167	Endothelial cells
TIFA	ENSG00000145365	Endothelial cells
VWF	ENSG00000110799	Endothelial cells
WARS	ENSG00000140105	Endothelial cells
ANKRD30A	ENSG00000148513	Epithelial cells
EPCAM	ENSG00000119888	Epithelial cells
KRT14	ENSG00000186847	Epithelial cells
KRT8	ENSG00000170421	Epithelial cells
MUC6	ENSG00000184956	Epithelial cells
MYBPC1	ENSG00000196091	Epithelial cells
CCDC80	ENSG00000091986	Fibroblasts
DPT	ENSG00000143196	Fibroblasts
FBLN1	ENSG00000077942	Fibroblasts
IGF1	ENSG00000017427	Fibroblasts
LUM	ENSG00000139329	Fibroblasts
MMP1	ENSG00000196611	Fibroblasts
MMP12	ENSG00000262406	Fibroblasts
MMP2	ENSG00000087245	Fibroblasts
PDGFRA	ENSG00000134853	Fibroblasts
PIM1	ENSG00000137193	Fibroblasts
POSTN	ENSG00000133110	Fibroblasts
SFRP4	ENSG00000106483	Fibroblasts
TAC1	ENSG00000006128	Fibroblasts
TCEAL7	ENSG00000182916	Fibroblasts
PTPRC	ENSG00000081237	Immune cells
AIF1	ENSG00000204472	Macrophages
APOC1	ENSG00000130208	Macrophages
BASP1	ENSG00000176788	Macrophages
C1QA	ENSG00000173372	Macrophages
C1QC	ENSG00000159189	Macrophages
CD163	ENSG00000177575	Macrophages
CD68	ENSG00000129226	Macrophages
CD80	ENSG00000121594	Macrophages
CD86	ENSG00000114013	Macrophages
CX3CR1	ENSG00000168329	Macrophages
CXCL16	ENSG00000161921	Macrophages
CXCL5	ENSG00000163735	Macrophages
FAM49A	ENSG00000197872	Macrophages
FGL2	ENSG00000127951	Macrophages
GJB2	ENSG00000165474	Macrophages
IGSF6	ENSG00000140749	Macrophages
LPXN	ENSG00000110031	Macrophages
LY86	ENSG00000112799	Macrophages
LYZ	ENSG00000090382	Macrophages
MAP3K8	ENSG00000107968	Macrophages
MNDA	ENSG00000163563	Macrophages
MRC1	ENSG00000260314	Macrophages
PLD4	ENSG00000166428	Macrophages
PPARG	ENSG00000132170	Macrophages
SEC24A	ENSG00000113615	Macrophages
SERPINB9	ENSG00000170542	Macrophages
CPA3	ENSG00000163751	Mast cells
CTSG	ENSG00000100448	Mast cells
TPSAB1	ENSG00000172236	Mast cells
CD14	ENSG00000170458	Monocytes
FCGR3A	ENSG00000203747	Monocytes
S100A8	ENSG00000143546	Monocytes
ITGAM	ENSG00000169896	Myeloid cells
CD247	ENSG00000198821	NK cells
FCER1G	ENSG00000158869	NK cells
GNLY	ENSG00000115523	NK cells
KLRD1	ENSG00000134539	NK cells
KLRF1	ENSG00000150045	NK cells
NCAM1	ENSG00000149294	NK cells
NKG7	ENSG00000105374	NK cells
PRF1	ENSG00000180644	NK cells
CEACAM8	ENSG00000124469	Neutrophils
TNFRSF17	ENSG00000048462	Plasma cells
ACTA2	ENSG00000107796	Smooth muscle cells
AKR1C1	ENSG00000187134	Smooth muscle cells
AVPR1A	ENSG00000166148	Smooth muscle cells
CCL8	ENSG00000108700	Smooth muscle cells
CRISPLD2	ENSG00000103196	Smooth muscle cells
CTH	ENSG00000116761	Smooth muscle cells
FOXC2	ENSG00000176692	Smooth muscle cells
FSTL3	ENSG00000070404	Smooth muscle cells
LARS	ENSG00000133706	Smooth muscle cells
MYH11	ENSG00000133392	Smooth muscle cells
PDGFRB	ENSG00000113721	Smooth muscle cells
PDK4	ENSG00000004799	Smooth muscle cells
SSTR2	ENSG00000180616	Smooth muscle cells
THAP2	ENSG00000173451	Smooth muscle cells
CCL5	ENSG00000271503	T cells
CCR7	ENSG00000126353	T cells
CD274	ENSG00000120217	T cells
CD3E	ENSG00000198851	T cells
CD3G	ENSG00000160654	T cells
CD4	ENSG00000010610	T cells
CD69	ENSG00000110848	T cells
CD8A	ENSG00000153563	T cells
CTLA4	ENSG00000163599	T cells
CXCR4	ENSG00000121966	T cells
CYTIP	ENSG00000115165	T cells
DUSP2	ENSG00000158050	T cells
FOXP3	ENSG00000049768	T cells
GPR183	ENSG00000169508	T cells
GZMA	ENSG00000145649	T cells
GZMK	ENSG00000113088	T cells
HAVCR2	ENSG00000135077	T cells
IL2RA	ENSG00000134460	T cells
IL7R	ENSG00000168685	T cells
KLRB1	ENSG00000111796	T cells
KLRC1	ENSG00000134545	T cells
LAG3	ENSG00000089692	T cells
LTB	ENSG00000227507	T cells
PDCD1	ENSG00000188389	T cells
PRDM1	ENSG00000057657	T cells
RHOH	ENSG00000168421	T cells
RORC	ENSG00000143365	T cells
RTKN2	ENSG00000182010	T cells
SELL	ENSG00000188404	T cells
SMAP2	ENSG00000084070	T cells
TCF7	ENSG00000081059	T cells
TENT5C	ENSG00000183508	T cells
TIGIT	ENSG00000181847	T cells
TRAC	ENSG00000277734	T cells
TUBA4A	ENSG00000127824	T cells
